# Capturing the transcription factor interactome in response to sub-lethal insecticide exposure

**DOI:** 10.1101/2020.11.26.399691

**Authors:** Victoria A Ingham, Sara Elg, Sanjay C Nagi, Frank Dondelinger

## Abstract

The increasing levels of pesticide resistance in agricultural pests and disease vectors represents a threat to both food security and global health. As insecticide resistance intensity strengthens and spreads, the likelihood of a pest encountering a sub-lethal dose of pesticide dramatically increases. Here, we apply dynamic Bayesian networks to a transcriptome time-course generated using sub-lethal pyrethroid exposure on a highly resistant *Anopheles coluzzii* population. The model accounts for circadian rhythm and ageing effects allowing high confidence identification of transcription factors with key roles in pesticide response. The associations generated by this model show high concordance with lab-based validation and identifies 44 transcription factors regulating insecticide-responsive transcripts. We identify six key regulators, with each displaying differing enrichment terms, demonstrating the complexity of pesticide response. The considerable overlap of resistance mechanisms in agricultural pests and disease vectors strongly suggests that these findings are relevant in a wide variety of pest species.
