## Supplementary Table 1 for "Capturing the transcription factor interactome in response to sub-lethal insecticide exposure"

### Sheet: Sheet1
Supplementary Table 1: Enrichment analysis for all transcription factor associations. Each tab in the Excel sheet represents an enrichment analysis (1) GO Term Enrichment; (2) KEGG Enrichment; (3) Reactome Enrichment aand (4) a priori candidate enrichment.
(1) GO Term enrichment: Transcription factor ID, Name, significant (1) Molecular Function; (2) Cellular Component and (3) Biological Process terms and associated adjusted p-values
(2) KEGG enrichment: Transcription factor ID, Name, significant KEGG pathway and associated adjusted p values
(3) Reactome enrichment: Transcription factor ID, Name, Reactome Pathway and associated adjusted p values
(4) A priori candidate enrichment: Transcription factor ID, Name, a priori detoxification family and adjusted p values

### Sheet: GO Enrichment
Transcript ID	Name	GO Molecular Function	GO Biological Process	GO Cellular Component	GO Molecular Function p value	GO Biological Process p value	GO Cellular Component p value
AGAP000066-RA	Sox102F	NA	ubiquitin-dependent protein catabolic process, modification-dependent protein catabolic process, modification-dependent macromolecule catabolic process, proteolysis involved in cellular protein catabolic process, cellular protein catabolic process, regeneration, wound healing, tissue regeneration, response to wounding, protein catabolic process, proteasomal ubiquitin-independent protein catabolic…	NA	NA	0.0444148034356177, 0.0444148034356177, 0.0444148034356177, 0.0444148034356177, 0.0444148034356177, 0.0444148034356177, 0.0444148034356177, 0.0444148034356177, 0.0444148034356177, 0.0444148034356177, 0.0444148034356177, 0.0455632488175915, 0.0455632488175915, 0.0455632488175915, 0.0485346036040821, 0.0485346036040821	NA
AGAP000547-RA	Rbsn-5	methyltransferase activity, transferase activity, transferring one-carbon groups	NA	protein acetyltransferase complex, acetyltransferase complex	0.0117416739507434, 0.0117416739507434	NA	0.00927360220169846, 0.00927360220169846
AGAP000876-RA	achaete-scute complex	UDP-glycosyltransferase activity, transferase activity, transferring hexosyl groups, transferase activity, transferring glycosyl groups, magnesium ion binding	NA	NA	0.00366365355586358, 0.0121373363177049, 0.021119233658406, 0.021119233658406	NA	NA
AGAP001093-RA	kay	RNA binding	RNA processing, ribonucleoprotein complex biogenesis, ncRNA processing, ribosome biogenesis, ncRNA metabolic process, snRNA 3'-end processing	ribonucleoprotein complex, U12-type spliceosomal complex, nuclear lumen, catalytic complex, transferase complex, membrane-enclosed lumen, organelle lumen, intracellular organelle lumen, nucleolus, preribosome, small-subunit processome	6.24e-07	0.00703697612535987, 0.00703697612535987, 0.0103973288324114, 0.0103973288324114, 0.0126173254712485, 0.0298971300891799	0.000610511063258441, 0.000610511063258441, 0.00097533749449211, 0.00328783378299769, 0.00437017769580582, 0.00437017769580582, 0.00437017769580582, 0.00437017769580582, 0.00481317702061196, 0.00875554271491357, 0.0460037692364374
AGAP001156-RA	Pbp95	NA	NA	nuclear body	NA	NA	0.0467767
AGAP002155-RA	Hnf4	lipid transporter activity, flavin adenine dinucleotide binding, cofactor binding	NA	NA	0.00488555984013287, 0.00843909035963216, 0.0137650980747769	NA	NA
AGAP002352-RB	p53	NA	NA	cytosol	NA	NA	0.00941732
AGAP002773-RA	sr	NA	late endosome to vacuole transport, endosome transport via multivesicular body sorting pathway, protein localization to vacuole, multivesicular body sorting pathway	ESCRT complex	NA	0.0364773104885446, 0.0364773104885446, 0.0364773104885446, 0.0364773104885446	0.0175229
AGAP002920-RA	CG17829	protein-containing complex binding, RNA methyltransferase activity	NA	NA	0.0286535980700455, 0.0345192621990985	NA	NA
AGAP002954-RA	Cdc5	NA	NA	microtubule organizing center, microtubule cytoskeleton, cytoskeletal part, kinesin complex, microtubule organizing center part, cytoskeleton	NA	NA	0.0173958565605255, 0.0361546663050515, 0.0361546663050515, 0.0361546663050515, 0.0361546663050515, 0.041249872568805
AGAP003117-RA	cic	ligand-gated cation channel activity, ion gated channel activity, gated channel activity, ligand-gated ion channel activity, ligand-gated channel activity, ion channel activity, substrate-specific channel activity, channel activity, passive transmembrane transporter activity, cation channel activity, inorganic molecular entity transmembrane transporter activity, ion transmembrane transporter acti…	cell morphogenesis involved in neuron differentiation, cell morphogenesis involved in differentiation, neuron development, cell part morphogenesis, neuron projection morphogenesis, cell projection morphogenesis, plasma membrane bounded cell projection morphogenesis, axon guidance, neuron projection guidance, neuron differentiation, cell development, chemotaxis, generation of neurons, axonogenesis…	synapse, synapse part, postsynapse, integral component of plasma membrane, intrinsic component of plasma membrane, neuron part	0.000584898489579406, 0.00095005134606872, 0.00095005134606872, 0.00124308602578735, 0.00124308602578735, 0.00827118781741632, 0.00827118781741632, 0.00958847418494253, 0.00958847418494253, 0.0112609673884418, 0.012033346897766, 0.0206113021717151, 0.0206113021717151, 0.0206113021717151, 0.0206113021717151, 0.043866708569222, 0.043866708569222	0.001824030075143, 0.001824030075143, 0.001824030075143, 0.001824030075143, 0.001824030075143, 0.001824030075143, 0.001824030075143, 0.00241068691606889, 0.00241068691606889, 0.00241068691606889, 0.00268175316994494, 0.00268175316994494, 0.00288666507833384, 0.00288666507833384, 0.00288666507833384, 0.0032674268747173, 0.00335095942392265, 0.00429994097557363, 0.00875579370855332, 0.0087557937085…	0.0177960821835235, 0.0177960821835235, 0.0179233562262431, 0.0179233562262431, 0.0179233562262431, 0.0179233562262431
AGAP003669-RA	Dr	endopeptidase inhibitor activity, endopeptidase regulator activity, peptidase inhibitor activity, peptidase regulator activity, enzyme inhibitor activity	NA	NA	0.0343791495222386, 0.0343791495222386, 0.0343791495222386, 0.0343791495222386, 0.039844494563403	NA	NA
AGAP004990-RA	mbf1	structural constituent of ribosome, RNA binding, mRNA binding, snRNA binding, rRNA binding, structural molecule activity	translation, peptide biosynthetic process, amide biosynthetic process, cellular amide metabolic process, peptide metabolic process, organic acid catabolic process, carboxylic acid catabolic process, small molecule catabolic process, cellular amino acid catabolic process	cytosolic part, cytosolic large ribosomal subunit, ribosome, cytosolic ribosome, ribonucleoprotein complex, cytosol, large ribosomal subunit, ribosomal subunit, membrane-enclosed lumen, organelle lumen, intracellular organelle lumen, nuclear lumen, nucleolus, catalytic complex	0.000303580339153722, 0.00297686535090161, 0.00765300430368061, 0.00863736984644559, 0.00863736984644559, 0.0422732680971241	4.20213437984556e-05, 4.20213437984556e-05, 8.1025961646618e-05, 0.000163418880134744, 0.000317558988049309, 0.0115184363007806, 0.0115184363007806, 0.013946591561872, 0.015933478806643	2.48908975351178e-05, 0.000338983910084914, 0.000338983910084914, 0.0005865486981465, 0.000630010222499308, 0.000712671005186889, 0.00170698713166367, 0.00433478268672612, 0.0170567248895951, 0.0170567248895951, 0.0170567248895951, 0.0253585554811861, 0.0410659520654442, 0.0439693714187963
AGAP005655-RA	Cyc	metalloexopeptidase activity, metallopeptidase activity, exopeptidase activity, aminopeptidase activity, metalloaminopeptidase activity	digestion	NA	0.0150332835229783, 0.0150332835229783, 0.0150332835229783, 0.026366865976059, 0.0266573181459275	0.0259665	NA
AGAP006642-RA	dve	NA	mitochondrial electron transport, ubiquinol to cytochrome c, pyrimidine nucleotide biosynthetic process, nucleobase-containing small molecule metabolic process, pyrimidine nucleotide metabolic process, pyrimidine-containing compound biosynthetic process	cytochrome complex, oxidoreductase complex, mitochondrial respiratory chain, respiratory chain complex, respiratory chain, nuclear lumen, chromosomal part, U5 snRNP, mitochondrial membrane part, U1 snRNP, chromosome, U2 snRNP, inner mitochondrial membrane protein complex, nuclear chromosome part, nuclear chromosome, mitochondrial inner membrane, membrane-enclosed lumen, organelle lumen, intracell…	NA	0.0308851997852895, 0.046999066059011, 0.046999066059011, 0.046999066059011, 0.046999066059011	0.0337192571212787, 0.0337192571212787, 0.0337192571212787, 0.0337192571212787, 0.0337192571212787, 0.0337192571212787, 0.0381199952280512, 0.0381199952280512, 0.0381199952280512, 0.0381199952280512, 0.0381199952280512, 0.0451215916705414, 0.0451215916705414, 0.0451215916705414, 0.0451215916705414, 0.0451215916705414, 0.0451215916705414, 0.0451215916705414, 0.0451215916705414, 0.0451215916705414,…
AGAP006736-RA	sug	fatty acid elongase activity, 3-oxo-arachidoyl-CoA synthase activity, 3-oxo-cerotoyl-CoA synthase activity, 3-oxo-lignoceronyl-CoA synthase activity, very-long-chain 3-ketoacyl-CoA synthase activity, fatty acid synthase activity, transferase activity, transferring acyl groups other than amino-acyl groups, transferase activity, transferring acyl groups, unfolded protein binding	fatty acid metabolic process, monocarboxylic acid metabolic process, fatty acid elongation, saturated fatty acid, fatty acid elongation, unsaturated fatty acid, fatty acid elongation, monounsaturated fatty acid, fatty acid elongation, polyunsaturated fatty acid, fatty acid biosynthetic process, very long-chain fatty acid metabolic process, fatty acid elongation, very long-chain fatty acid biosynt…	integral component of endoplasmic reticulum membrane, intrinsic component of endoplasmic reticulum membrane, endoplasmic reticulum membrane, nuclear outer membrane-endoplasmic reticulum membrane network, endoplasmic reticulum subcompartment, endoplasmic reticulum part, organelle subcompartment, endoplasmic reticulum	1.97255789677591e-05, 1.97255789677591e-05, 1.97255789677591e-05, 1.97255789677591e-05, 1.97255789677591e-05, 3.31320814203047e-05, 0.000459977381326818, 0.00109726272036858, 0.0278097761122953	1.01343003644015e-05, 5.84638556689099e-05, 5.84638556689099e-05, 5.84638556689099e-05, 5.84638556689099e-05, 5.84638556689099e-05, 5.84888682326952e-05, 5.84888682326952e-05, 5.84888682326952e-05, 5.84888682326952e-05, 0.000294915289397525, 0.000361387483432063, 0.00110817257710241, 0.00233178217498845, 0.00233178217498845, 0.00233178217498845, 0.00258487436740927, 0.00292943677348334, 0.0029294…	0.0028016992755856, 0.0028016992755856, 0.0129622058124428, 0.0129622058124428, 0.0129622058124428, 0.013263232895273, 0.0416476911365756, 0.0451687419535833
AGAP009515-RA	REL1	NA	positive regulation of macromolecule biosynthetic process, positive regulation of biosynthetic process, positive regulation of cellular biosynthetic process, microtubule cytoskeleton organization, positive regulation of gene expression, positive regulation of macromolecule metabolic process, positive regulation of nitrogen compound metabolic process, positive regulation of cellular metabolic proc…	NA	NA	0.00522620974058437, 0.00522620974058437, 0.00522620974058437, 0.00522620974058437, 0.00522620974058437, 0.0110460577479283, 0.0110460577479283, 0.0110460577479283, 0.0110460577479283, 0.0113429731976166, 0.0129689118032321, 0.0248085984289856, 0.0279176280010853, 0.0321556393833938, 0.0321556393833938, 0.0321556393833938, 0.0331584255884131, 0.0341646043109185	NA
AGAP009899-RA	klu	NA	nucleoside triphosphate metabolic process, aerobic respiration, generation of precursor metabolites and energy, drug metabolic process, mitochondrial electron transport, ubiquinol to cytochrome c, carbohydrate derivative metabolic process, nucleotide metabolic process, electron transport chain, nucleoside phosphate metabolic process, purine ribonucleotide metabolic process, purine nucleotide meta…	mitochondrial part, mitochondrial matrix, mitochondrial protein complex, mitochondrion, membrane-enclosed lumen, organelle lumen, intracellular organelle lumen, respiratory chain, inner mitochondrial membrane protein complex, mitochondrial envelope, mitochondrial membrane part, organelle envelope, envelope, mitochondrial inner membrane, organelle inner membrane, oxidoreductase complex, mitochondr…	NA	0.0170439698977398, 0.0170439698977398, 0.0170439698977398, 0.0170439698977398, 0.0170439698977398, 0.0170439698977398, 0.0170439698977398, 0.0170439698977398, 0.0170439698977398, 0.0245834299092912, 0.0245834299092912, 0.0245834299092912, 0.0245834299092912, 0.0245834299092912, 0.0303101970414065, 0.0303101970414065, 0.0303101970414065, 0.0303101970414065, 0.031297792567693, 0.031297792567693, 0…	0.00121872429126363, 0.00278896206843291, 0.00278896206843291, 0.00838068945079843, 0.00895631826095768, 0.00895631826095768, 0.00895631826095768, 0.00911169623164649, 0.0214447751329648, 0.0214447751329648, 0.0341792895392613, 0.0341792895392613, 0.0341792895392613, 0.0493717984202228, 0.0493717984202228, 0.0493717984202228, 0.0493717984202228, 0.0493717984202228
AGAP012389-RA	Pan	protein heterodimerization activity, exopeptidase activity, metallopeptidase activity, protein dimerization activity, aminopeptidase activity, catalytic activity, acting on RNA, metalloexopeptidase activity	NA	nucleosome, DNA packaging complex, protein-DNA complex, chromatin, chromosomal part, chromosome, exosome (RNase complex), exoribonuclease complex, Golgi stack	0.00598346253046756, 0.0164804258600664, 0.0226726549766543, 0.0226726549766543, 0.0251883046449382, 0.0251883046449382, 0.0317554643959129	NA	0.000338105225552397, 0.000338105225552397, 0.000463899031229438, 0.00142498706200786, 0.00502534091963914, 0.00530636912717042, 0.0299463846086843, 0.0299463846086843, 0.0338055686096319

### Sheet: KEGG Enrichment
Transcript ID	Name	KEGG	KEGG p value
AGAP000057-RA	sv	Hippo signaling pathway - fly	0.0344973
AGAP000066-RA	Sox102F	Spliceosome	0.00767187
AGAP000141-RA	CG31224	Autophagy - animal, mTOR signaling pathway, Longevity regulating pathway - multiple species, RNA degradation	0.00202157410592609, 0.00202157410592609, 0.0362987355833315, 0.0450229707855815
AGAP000547-RA	Rbsn-5	RNA polymerase, Peroxisome, RNA transport	0.0116386776468795, 0.0201632048363149, 0.0455464838341362
AGAP000646-RA	Dm	Nicotinate and nicotinamide metabolism, Starch and sucrose metabolism, Apoptosis - multiple species, Valine, leucine and isoleucine degradation, Fatty acid degradation, Glycosaminoglycan biosynthesis - chondroitin sulfate / dermatan sulfate, N-Glycan biosynthesis, Tryptophan metabolism, Various types of N-glycan biosynthesis	0.0041515882951257, 0.00812802188179877, 0.00865585065128726, 0.0117951840720885, 0.0227156202467051, 0.0240258396288624, 0.0258663520870848, 0.0277937042323538, 0.0384425581530823
AGAP000876-RA	achaete-scute complex	Ascorbate and aldarate metabolism, Retinol metabolism, Porphyrin and chlorophyll metabolism, Pentose and glucuronate interconversions, Metabolism of xenobiotics by cytochrome P450, Drug metabolism - cytochrome P450, Drug metabolism - other enzymes, Lysosome	6.63730874942886e-05, 7.36362519596435e-05, 0.000139437231347225, 0.000190142606777349, 0.000433777037070116, 0.000433777037070116, 0.00123520403827899, 0.0414857521214351
AGAP001093-RA	kay	DNA replication, Fanconi anemia pathway, RNA polymerase, Nucleotide excision repair, Base excision repair	0.00343462933805039, 0.0093226469556588, 0.011779910301145, 0.0361920859067643, 0.041762284946317
AGAP001156-RA	Pbp95	MAPK signaling pathway - fly, Phosphatidylinositol signaling system, Glycosaminoglycan biosynthesis - heparan sulfate / heparin, Valine, leucine and isoleucine degradation, TGF-beta signaling pathway, Notch signaling pathway, Hedgehog signaling pathway - fly, RNA transport	0.00624871920058453, 0.0332985069894618, 0.0333801222202555, 0.0356643500279584, 0.0356643500279584, 0.0375724866645219, 0.0375724866645219, 0.0404537674168639
AGAP001388-RA	dmrt93B	mTOR signaling pathway, AGE-RAGE signaling pathway in diabetic complications, Longevity regulating pathway - multiple species	0.00257971408218928, 0.0337495874080737, 0.0474227390829128
AGAP001786-RA	osa	Basal transcription factors	0.0239472
AGAP001994-RA	Bap111	Valine, leucine and isoleucine degradation, Propanoate metabolism, Fatty acid degradation, Butanoate metabolism, Protein processing in endoplasmic reticulum, Carbon metabolism, Tryptophan metabolism, beta-Alanine metabolism, Linoleic acid metabolism	0.0018830765996275, 0.00448179927955726, 0.00680967283660584, 0.00738113781324584, 0.010876874904091, 0.0114697392429011, 0.0167362424568844, 0.0410483046570143, 0.0419804058042627
AGAP002082-RA	sqz	Basal transcription factors	0.0357109
AGAP002155-RA	Hnf4	Galactose metabolism, Metabolism of xenobiotics by cytochrome P450, Drug metabolism - cytochrome P450	0.0144898099447552, 0.0494573510148436, 0.0494573510148436
AGAP002352-RB	p53	Glycolysis / Gluconeogenesis	0.0256588
AGAP002773-RA	sr	One carbon pool by folate	0.0433572
AGAP002902-RA	Med	Ribosome	0.0356259
AGAP002920-RA	CG17829	Mismatch repair, DNA replication, Oxidative phosphorylation, Nucleotide excision repair	0.000167413886717711, 0.00105377229689805, 0.00499077454516362, 0.0234901284780099
AGAP002954-RA	Cdc5	FoxO signaling pathway, Pentose phosphate pathway, Fructose and mannose metabolism, Galactose metabolism, Apoptosis - multiple species, Glycolysis / Gluconeogenesis	0.00216585985458296, 0.0304411810098173, 0.0343599053622439, 0.0369657807059098, 0.0408647002236556, 0.0473365761578634
AGAP003117-RA	cic	Phosphatidylinositol signaling system, Inositol phosphate metabolism	0.000156299019328633, 0.00272498335941514
AGAP003449-RA	Root	Steroid biosynthesis, Peroxisome	0.0433571554051069, 0.0476678823609054
AGAP003669-RA	Dr	Circadian rhythm - fly, RNA polymerase	0.000122423964487928, 0.041153353264218
AGAP004990-RA	mbf1	Ribosome, Purine metabolism, One carbon pool by folate	4.40489298270658e-05, 0.00576056914890185, 0.0105903380587892
AGAP005437-RA	Irbp18	Longevity regulating pathway - multiple species, Sphingolipid metabolism, Cysteine and methionine metabolism, Biosynthesis of unsaturated fatty acids	0.0048318460617727, 0.0198635661535541, 0.0211395454839199, 0.0309841602664027
AGAP005551-RA	Rabex-5	ABC transporters	0.0110405
AGAP005641-RA	CG9705	Protein processing in endoplasmic reticulum, Endocytosis, Longevity regulating pathway - multiple species	0.00550786183417167, 0.0375300854212774, 0.039925449572239
AGAP005655-RA	Cyc	Glutathione metabolism, Neuroactive ligand-receptor interaction, Insect hormone biosynthesis, Drug metabolism - other enzymes	0.00403822247012693, 0.00482872292749112, 0.0082508295854802, 0.0200384532503487
AGAP006022-RA	Met	Peroxisome, Phagosome	0.00870478765756011, 0.0245761535860479
AGAP006061-RA	ken	Ubiquitin mediated proteolysis, Apoptosis - fly	0.006243965814084, 0.0100182974603634
AGAP006392-RA	CG4617	Autophagy - animal, FoxO signaling pathway, Autophagy - other, Lysosome, Dorso-ventral axis formation, Terpenoid backbone biosynthesis, Various types of N-glycan biosynthesis	0.00223042657339554, 0.0230870523115452, 0.0264688423755097, 0.0290644304213343, 0.0307577627590025, 0.040093516119569, 0.0451164217007172
AGAP006601-RA	MEP-1	MAPK signaling pathway - fly, Toll and Imd signaling pathway	0.00890444265577676, 0.0262605681918431
AGAP006642-RA	dve	Fanconi anemia pathway, Oxidative phosphorylation, Pyrimidine metabolism, Peroxisome	0.0189634942267475, 0.0202527706833178, 0.0394748101538623, 0.0488836635742726
AGAP006736-RA	sug	Fatty acid metabolism, Biosynthesis of unsaturated fatty acids, Tyrosine metabolism, Fatty acid degradation, Fatty acid elongation, Propanoate metabolism, beta-Alanine metabolism, Phototransduction - fly, Valine, leucine and isoleucine degradation, Glycolysis / Gluconeogenesis, Metabolism of xenobiotics by cytochrome P450, Drug metabolism - cytochrome P450	2.65711686197654e-05, 5.9872583698538e-05, 0.000437484981997537, 0.000547084218427303, 0.000742199505323924, 0.00946851363515667, 0.011803598792937, 0.0143661599589603, 0.0161969570617719, 0.0191209852294034, 0.0407471155304257, 0.0407471155304257
AGAP009444-RA	Suppressor of variegation 205 (Su(var)205)	Valine, leucine and isoleucine degradation, Glycerolipid metabolism, Oxidative phosphorylation	0.0142913412237155, 0.0307686916045573, 0.0316222091854154
AGAP009494-RA	Ets21C	Glutathione metabolism, Oxidative phosphorylation, Tryptophan metabolism	0.0132904567760493, 0.0267089455625216, 0.0459538267346816
AGAP009662-RA	Kr-h1	Metabolism of xenobiotics by cytochrome P450, Drug metabolism - cytochrome P450, Drug metabolism - other enzymes, Glutathione metabolism, Endocytosis	0.00634885815264181, 0.00634885815264181, 0.0126502859910112, 0.0132904567760493, 0.0262700333561533
AGAP009676-RA	chm	Mismatch repair, DNA replication, Nucleotide excision repair, Ubiquitin mediated proteolysis, Drug metabolism - other enzymes, Pyrimidine metabolism	0.000672909690777792, 0.00406451070414932, 0.00607563826092799, 0.0139255975501049, 0.0405315503970521, 0.0447923532984035
AGAP009888-RA	CG33695	Lysosome, Other glycan degradation, Glycosaminoglycan degradation, Galactose metabolism	0.000375517616609089, 0.00391086976976094, 0.00441653588829748, 0.011803598792937
AGAP009899-RA	klu	Citrate cycle (TCA cycle), Porphyrin and chlorophyll metabolism, Pentose and glucuronate interconversions, Metabolism of xenobiotics by cytochrome P450, Drug metabolism - cytochrome P450	0.0100277527627307, 0.0160445821497575, 0.0195101933380289, 0.0326995093682419, 0.0326995093682419
AGAP009983-RA	net	Ubiquinone and other terpenoid-quinone biosynthesis, Fatty acid degradation, Proteasome, Autophagy - animal, Nicotinate and nicotinamide metabolism	0.00181583418176454, 0.00553173822202345, 0.0272796119825957, 0.0320853639442384, 0.0432563068226209
AGAP010405-RA	Maf-S	Mitophagy - animal	0.0369144
AGAP012389-RA	Pan	RNA polymerase	0.0491866

### Sheet: Reactome Enrichment
TF	Gene Name	Reactome	p values
AGAP000066-RA	Sox102F	Circadian, Hedgehog, Toll, Wingless	0.00163, 0.00181, 0.0009, 0.0013
AGAP000141-RA	CG31224	Insulin	2.03e-07
AGAP001093-RA	kay	IMD	0.019
AGAP001156-RA	Pbp95	Hedgehog, IMD, Wingless	0.0393, 0.0375, 0.0177
AGAP001388-RA	dmrt93B	Insulin	9.57e-05
AGAP001994-RA	Bap111	Hedgehog, IMD	0.0487, 0.0076
AGAP002155-RA	Hnf4	Circadian	0.037
AGAP002352-RB	p53	Insulin	0.00219
AGAP002773-RA	sr	Circadian, Hedgehog, Hippo, Toll, Wingless	0.00929, 0.0103, 0.00095, 0.0054, 0.0072
AGAP002920-RA	CG17829	Polarity	0.00624
AGAP003117-RA	cic	JAK, Polarity	0.00717, 0.00116
AGAP003669-RA	Dr	Circadian	1.11e-06
AGAP006061-RA	Ken	IMD, Polarity	0.00656, 0.000634
AGAP006392-RA	CG4617	Circadian, Hedgehog	0.0163, 0.0187
AGAP006601-RA	MEP-1	Circadian, Hedgehog, IMD, Polarity, Toll, Wingless	0.00128, 0.00148, 5.27E-07, 0.00011, 0.0114, 3.63E-05
AGAP006642-RA	dve	JAK	0.00135
AGAP009444-RA	Su(var)205	Circadian, Hedgehog, Toll, Wingless	0.0395, 0.0081, 0.019, 0.0282
AGAP009515-RA	REL1	Circadian, Hedgehog, Toll, Wingless	0.00012, 0.00014, 5.14E-05, 8.09E-05
AGAP009662-RA	Kr-h1	Circadian, Hedgehog, Toll, Wingless	0.0053, 0.0059, 0.00305, 0.0041
AGAP009888-RA	CG33695	Circadian, Hedgehog, Toll, Wingless	0.00695, 0.00767, 0.004, 0.00538
AGAP009899-RA	klu	JAK	0.00019
AGAP009983-RA	net	Insulin, Toll	0.0115, 0.0035
AGAP010405-RA	Maf-S	Insulin	0.0049

### Sheet: A priori candidates
TF	Gene Name	Gene Family	p value
AGAP000141-RA	CG31224	Carboxylesterases	0.0122
AGAP000646-RA	Dm	Cytochrome p450s, Carboxylesterases, GSTs, Cuticular Pathway	0.011, 0.019, 1.35E-05, 0.000319
AGAP000876-RA	achaete-scute complex	UGTs	1.13e-07
AGAP001156-RA	Pbp95	Cuticular Pathway, Chemosensory Proteins	0.0493, 0.0416
AGAP001994-RA	Bap111	Cytochrome p450s, ABC Transporters	0.00448, 0.0129
AGAP002082-RA	sqz	ABC Transproters	0.00213
AGAP002155-RA	Hnf4	Cytochrome p450s, GSTs	0.0224, 0.0118
AGAP002902-RA	Med	Cytochrome p450s, ABC Transporters	0.0372, 0.0117
AGAP002954-RA	Cdc5	Cytochrome p450s	0.00335
AGAP003449-RA	Root	Cuticular Pathway	4.60462e-05
AGAP004864-RA	Pep	Cytochrome p450s, GSTs	0.000694, 0.00105
AGAP005437-RA	Irbp18	Carboxylesterases, GSTs	0.0277, 0.015
AGAP005551-RA	Rabex-5	UGTs	9.12002e-05
AGAP005641-RA	CG9705	Cytochrome p450s, Carboxylesterases	0.0216, 0.0214
AGAP005655-RA	Cyc	UGTs	0.000171
AGAP006022-RA	Met	Cytochrome p450s, Chemosensory Proteins	0.000254, 0.00164
AGAP006061-RA	Ken	UGTs, GSTs, Chemosensory Proteins	0.0134, 0.0188, 0.00125
AGAP006642-RA	dve	GSTs	0.0264
AGAP006736-RA	sug	Cuticular Pathway	2.43498e-08
AGAP006747-RA	REL2	ABC Transproters, UGTs	0.0191, 0.00366
AGAP009662-RA	Kr-h1	Cytochrome p450s, GSTs	0.0197, 2.73E-05
AGAP009676-RA	chm	UGTs, Cuticular Proteins	0.0154, 0.00924
AGAP009888-RA	CG33695	GSTs	0.0021
AGAP009899-RA	klu	GSTs	0.000112
AGAP009983-RA	net	Carboxylesterases	0.00352
