## Supplementary Table 2 for "Capturing the transcription factor interactome in response to sub-lethal insecticide exposure"

### Sheet: Sheet1
Supplementary Table 2: Complete overview of associations. Gene identifier and gene name for each association to the transcription factor stated. Full qPCR results for the knockdown RNA and the GFP-control RNA, Posterior probability is generated by the dynamic Bayesian model and model validation indicates difference in expression after transcription factor knockdown. Bold show the 14 transcripts v…
Identifier	Gene Name	Transcription Factor	Knockdown qPCR	Exposure qPCR	Posterior Probability	Model Validated
AGAP009160		MafS	2.89442	0.36045	0.262	No
AGAP005838		MafS	0.340603	4.3599	0.5015	Yes
AGAP003914		MafS	0.308486	2.86184	0.4435	Yes
AGAP003705		MafS	0.639831	1.93737	0.205	Yes
AGAP003987		Mbf1	0.695261	2.74814	0.2905	No
AGAP006373		Mbf1	4.06399	0.821375	0.27	Yes
AGAP010370		Mbf1	0.505358	2.09379	0.2605	Yes
AGAP002667		Mbf1	0.858878	1.83966	0.8265	No
AGAP004707	para	Dm	0.590111	9.37921	0.382	Yes
AGAP010815	TEP1	Dm	0.816253	18.9502	0.209	No
AGAP000877	CYP4G17	Dm	0.350607	27.684	0.5265	Yes
AGAP001076	CYP4G16	Dm	0.177359	19.3469	0.64825	Yes
AGAP009583		AGAP000876	0.827761	6.13406	0.9045	No
AGAP011394		AGAP000876	0.390029	4.06361	0.6125	Yes
AGAP011563		AGAP000876	0.680441	4.70728	0.388	Yes
AGAP006022	Met	AGAP000876	18.81	0.06	0.211125	Yes
AGAP008217	CYP6Z3	Met	0.359968	6.80797	0.718625	Yes
AGAP008218	CYP6Z2	Met	0.55	5.15	0.689125	Yes
AGAP009464	ABCG10	Met	1.17791	0.628385	0.535	No
AGAP008059	CSP1	Met	2.97855	0.431138	0.302	Yes
