## Supplementary Table 4 for "Capturing the transcription factor interactome in response to sub-lethal insecticide exposure"

### Sheet: dsRNA Primers
Supplementary Table 4: Primer List. dsRNA and qPCR primers used in the study, names and sequences. _F refers to the forward primer and _R the reverse
Name	Sequence
Met_dsRNA_F	taatacgactcactatagggTTAGCGCGTGTGATGAAGGT
Met_dsRNA_R	taatacgactcactatagggTGCACCACTTTGGTATCGCT
Dm_dsRNA_F	taatacgactcactatagggCTCGTGCACGGTCTCAACTA
Dm_dsRNA_R	taatacgactcactatagggAGCAGGCTCTGCTGGTTC
MafS_dsRNA_F	taatacgactcactatagggACGATGAGCTGGTGTCGATT
MafS_dsRNA_R	taatacgactcactatagggAGTGAAACATTCGGCACGGT
Mbf1_dsRNA_F	taatacgactcactatagggGCCTCTGCATCTTGCGATTG
Mbf1_dsRNA_R	taatacgactcactatagggTCATTCCTGTCGCTGGTGTC
l(1)sc_dsRNA_F	taatacgactcactatagggATCGGTTCCGGACAGTTGAC
l(1)sc_dsRNA_R	taatacgactcactatagggCATCGTGCCGTAGTAGGTGG
Med_dsRNA_F	taatacgactcactatagggTGAACAATGGTTTGCGAGCG
Med_dsRNA_R	taatacgactcactatagggTGGCTGTATCGATTGCGTGT
Pan_dsRNA_F	taatacgactcactatagggCAATGCCACACAACAGCTCG
Pan_dsRNA_R	taatacgactcactatagggCCGTTGTGGCAGAAAAAGGG
GFP_dsRNA_F	taatacgactcactatagggAGAACGTAAACGGCCACAAGTTC
GFP_dsRNA_R	taatacgactcactatagggAGACTTGTACAGCTCGTCCATGCC

### Sheet: qPCR Primers
Name	Sequence
Met_F	TGCGGGTGGACTATGTGTTT
Met_R	ACGTCACCGTGAGCAGAAAT
Dm_F	CCGTCCGATTCCGATGAAGAAATC
Dm_R	ACGAGGCGGTGCGTATCTT
MafS_F	GCGTTCGTCATTGGTTCTGG
MafS_R	CACCTGCTCGGCACTTTCTA
Mbf1_F	CAATAAGGCACGCCGTCAAG
Mbf1_R	ATCCTTCTGGCTCAGTCCCT
l(1)sc_F	GGCTTCAAGCACGAACCGTA
l(1)sc_R	ATGCAGATGCACAGACGAAGA
Med_F	CCGGAGCGTGCATAAAGGTA
Med_R	CAATCGCAAGATGCAGAGGC
Pan_F	CGGGACAACTACGGGTATGG
Pan_R	CCACTGGTTCTGCTGGTCC
AGAP009583-RC_F	GGTGTGCTGTGTAGTGTGA
AGAP009583-RC_R	CGTCATCTTTGCGCTTTGCT
AGAP011394-RA_F	GGACAAGTCGAAGCAGTGGA
AGAP011394-RA_R	TCCTTGACGGTGGGAAACAG
AGAP011563-RA_F	AGGGCACACCTAGCTAGTCA
AGAP011563-RA_R	ACAGGCTACGTTAACCACCG
AGAP004707-RA_F	TGAACAACTCTAAGGTGATAGGCAA
AGAP004707-RA_R	ATCGTCCTGTAAGGACACGC
AGAP009160-RA_F	CGTCGGAACACAAGACGGTA
AGAP009160-RA_R	AGCGTTTCAAATCTTGCGCC
AGAP005838-RA_F	GCACGGGAAAGGAACAACTC
AGAP005838-RA_R	CGTTGCGTATACTTCAGGCT
AGAP003914-RA_F	TCGGTGCCTTGAACACATCA
AGAP003914-RA_R	GTCCAACGAGGGACTGAAGG
AGAP003705-RA_F	TGGCTATCCTTAAGCAGCGAG
AGAP003705-RA_R	TCCTCTGCCGAGGGAGATT
AGAP002667-RA_F	TCCAAACACGATGCGGATGA
AGAP002667-RA_R	AACTGCGTACACGTTGGGAG
AGAP003987-RA_F	GGCGACGTTCTTGATGGGTA
AGAP003987-RA_R	TTCTCTGCGAACTCGTTGCT
AGAP006373-RA_F	GGAGGCGATGGAAAGTCCAA
AGAP006373-RA_R	ATCGTCAACCGTAGCACCAG
AGAP010370-RA_F	TATCGGCTCTCATGGGTGGA
AGAP010370-RA_R	AGAAGGCAAAGGACCATCCG
AGAP000155-RA_F	CGACTATCCGATCCCTCCCA
AGAP000155-RA_R	GGGGTCGGTATGGTTTGCAG
AGAP002866-RA_F	AACCCGGACATTCAGGATCG
AGAP002866-RA_R	TGCGTAACGTTTCGTTGATTACG
AGAP002415-RA_F	ACATCTACGAAGTGTGGCGG
AGAP002415-RA_R	CCAGCGTTTCGTTGAAGATGA
AGAP007619-RA_F	ATAGCGAGTGTGTGTGCCTC
AGAP007619-RA_R	TCGATGTGGCTGAACAGCTT
AGAP011303-RA_F	AAAATGACCAGCGAGCAGGA
AGAP011303-RA_R	TGTCATTACCACGTTTCGGA
AGAP010815-RA_F	GACGTCCAAATACGGATCTCA
AGAP010815-RA_R	CTTTCAGGCATCACCCGTAT
AGAP008217-RA_F	CCACGCAATTGCATTGGTCT
AGAP008217-RA_R	TTCTACGCGCATGGGGAAAC
AGAP008218-RA_F	ACTATCCGTTCGGAGCTGGT
AGAP008218-RA_R	TGTGGCCTGGAACTTGAAC
AGAP000877_F	TGACGGTGGACATTCTGCTC
AGAP000877_R	GTCACACATTTTCATGACAGCCA
AGAP001076_F	GAAGTTGCGTCGGACGTAAATATGCTATG
AGAP001076_R	GTCTTCGATTTGCGTTGACGTGGTTC
AGAP006463_F	GTTCCAGGAGTTCGACCAGG
AGAP006463_R	TCAATCACGTAATCGGCGGG
AGAP008059_F	AGCCTTTTCGTGTCTTGTTTCA
AGAP008059_R	CGGTACGCTGTCTAGATTCACT
AGAP009464_F	TAACGGGTCGTTCAAGTCGG
AGAP009464_F	GGACGACACATAACCTGCCA
EF_F	GGCAAGAGGCATAACGATCAATGCG
EF_R	GTCCATCTGCGACGCTCCGG
S7_F	AGAACCAGCAGACCACCATC
S7_R	GCTGCAAACTTCGGCTATTC
